# Remodeling of *Il4-Il13-Il5* locus underlies selective gene expression

**DOI:** 10.1101/2022.07.22.501024

**Authors:** Hiroyuki Nagashima, Franziska Petermann, Aleksandra Pękowska, Vijender Chaitankar, Yuka Kanno, John J. O’Shea

**Affiliations:** Lymphocyte Cell Biology Section, NIAMS, NIH, Bethesda, MD 20892, USA; Laboratory of Lymphocyte Nuclear Biology, NIAMS, NIH, Bethesda, MD 20892, USA; Dioscuri Centre for Chromatin Biology and Epigenomics, Nencki Institute of Experimental Biology, Polish Academy of Sciences, 3 Pasteur Street, 02-093 Warsaw, Poland

**Author notes:** Correspondence: J.O’S.

## Abstract

The type 2 cytokines, interleukin (IL)-4, IL-5 and IL-13 reside within a tandem multi-gene cluster in mammals. These cytokines represent the hallmark of type 2 immune responses controlling parasites, promoting tissue repair as well as causing allergic diseases. Both innate and adaptive lymphocytes secrete type 2 cytokines with discordant production spectra. We took a holistic structural and functional view of the type 2 cytokine locus before and after activation, comparing innate (ILC2) and adaptive (Th2) lymphocytes to understand mechanisms underlying their distinctive programs. Rapid induction of IL-5 dominates in ILC2, whereas IL-4 does so in Th2 cells. Using high-resolution chromatin conformation capture we found that global cellular chromatin architecture remained constant, whereas the type 2 cytokine locus rapidly remodeled. In ILC2, *Il13* and *Il5* loci were aligned in proximity whereas *Il4* locus was insulated. In Th2 cells, *Il4* and *Il13* positioned in proximity while the *Il5* locus remained distal. Select REs were separately deleted in mice to confirm cell-type specific and activation-dependent roles in type 2 responses *in vivo*. Thus, contrary to the premise that chromatin architecture plays a minimal role in steady-state gene induction, signal-dependent remodeling of 3D configuration underlies the discordant cytokine outputs in ILC2s versus Th2 cells.
