## Supplemental Tables for "Remodeling of *Il4-Il13-Il5* locus underlies selective gene expression": Table 2.xlsx

### Sheet: HIGs
Gene	Class
Hspa5	Common
Bcl2l1	Common
Ccr8	Common
Eif5a	Common
Srsf2	Common
Ccl1	Common
Lif	Common
Il13	Common
Nfkb2	Common
Ybx3	Common
Irf4	Common
Hspa8	Common
Hsp90ab1	Common
Il2ra	Common
Cxcl2	Common
Odc1	Common
Eif1	Common
Hsp90aa1	Common
Il2	Common
Csf2	Common
Npm1	Common
Jak2	Common
Junb	Common
Lilrb4a	Common
Cd53	Common
Furin	Common
Srgn	Common
Hspd1	Common
Eif4a1	Common
Mif	Common
Calr	Common
Nfkb1	Common
Cish	Common
Stat5a	Common
Ccnd2	Common
Nop56	Common
Nfkbia	Common
Hnrnpab	Common
Srm	Common
Batf	Common
Fbl	Common
Cxcl3	Common
Il5	Common
Il2rb	Common
Myc	Common
Cd69	ILC2_Specific
Cd44	ILC2_Specific
Gapdh	ILC2_Specific
Plscr1	ILC2_Specific
Hacd3	ILC2_Specific
C1qbp	ILC2_Specific
Ppia	ILC2_Specific
Il9	ILC2_Specific
Cct3	ILC2_Specific
M6pr	ILC2_Specific
Mybbp1a	ILC2_Specific
Tmsb4x	ILC2_Specific
Slc7a5	ILC2_Specific
Ranbp1	ILC2_Specific
Hspa9	ILC2_Specific
Esd	ILC2_Specific
Hnrnpc	ILC2_Specific
Gadd45b	ILC2_Specific
Txnrd1	ILC2_Specific
Il6	ILC2_Specific
Atf4	ILC2_Specific
Tnfsf14	ILC2_Specific
Atp1a1	ILC2_Specific
Capg	ILC2_Specific
Psme2	ILC2_Specific
Actg1	ILC2_Specific
Srxn1	ILC2_Specific
Ier3	ILC2_Specific
Nr4a1	ILC2_Specific
Ncl	ILC2_Specific
Calca	ILC2_Specific
Tuba1b	ILC2_Specific
Eif3b	ILC2_Specific
Ddx21	ILC2_Specific
Pfn1	ILC2_Specific
Adam8	ILC2_Specific
Timm23	ILC2_Specific
Atp5b	ILC2_Specific
Ran	ILC2_Specific
Cct2	ILC2_Specific
Mat2a	ILC2_Specific
Cfl1	ILC2_Specific
Tnfrsf25	ILC2_Specific
Pim1	ILC2_Specific
Cct5	ILC2_Specific
Irf8	ILC2_Specific
Zap70	ILC2_Specific
Hmox1	ILC2_Specific
G3bp1	ILC2_Specific
Enc1	ILC2_Specific
Lcp1	ILC2_Specific
Ccr4	ILC2_Specific
Rbpj	ILC2_Specific
Nfkbiz	ILC2_Specific
Nfkbib	ILC2_Specific
Nhp2	ILC2_Specific
Cd82	ILC2_Specific
Pgk1	ILC2_Specific
Orai1	ILC2_Specific
Actb	ILC2_Specific
Tuba1c	ILC2_Specific
Rps27l	ILC2_Specific
Pim2	ILC2_Specific
Slc1a5	ILC2_Specific
Slc25a5	ILC2_Specific
Nop58	ILC2_Specific
Ahcyl2	ILC2_Specific
Psme1	ILC2_Specific
Arg1	ILC2_Specific
Txn1	ILC2_Specific
Akr1c18	Th2_Specific
Egln3	Th2_Specific
Cd40lg	Th2_Specific
Nme2	Th2_Specific
Bcl2a1b	Th2_Specific
Xcl1	Th2_Specific
Tnfsf11	Th2_Specific
Rps17	Th2_Specific
Tnfrsf4	Th2_Specific
Inhba	Th2_Specific
Ptma	Th2_Specific
Fam107b	Th2_Specific
Gzma	Th2_Specific
Mapkapk2	Th2_Specific
Il3	Th2_Specific
Stfa2	Th2_Specific
Il10	Th2_Specific
Cd2	Th2_Specific
Cited2	Th2_Specific
Tnfsf8	Th2_Specific
Tpm3	Th2_Specific
Ell2	Th2_Specific
Phlda1	Th2_Specific
Itk	Th2_Specific
Rgcc	Th2_Specific
Il2rg	Th2_Specific
Il4	Th2_Specific
Egr2	Th2_Specific
Ldha	Th2_Specific
Ctla4	Th2_Specific
Dusp2	Th2_Specific
Tnf	Th2_Specific
Il24	Th2_Specific
Ftl1	Th2_Specific
Ccl4	Th2_Specific
Rps8	Th2_Specific
Stx11	Th2_Specific
Olr1	Th2_Specific
Eef1g	Th2_Specific
Rgs1	Th2_Specific
Areg	Th2_Specific
Ccl3	Th2_Specific
Rgs16	Th2_Specific
Tnfrsf9	Th2_Specific
Crabp2	Th2_Specific
Gzmb	Th2_Specific
Spry1	Th2_Specific
Slfn2	Th2_Specific
Penk	Th2_Specific

### Sheet: WIGs
Gene	Class
Ruvbl2	Common
Cd3eap	Common
Rps19bp1	Common
Ifrd2	Common
Psma4	Common
Sytl3	Common
Strap	Common
Ak2	Common
Psma2	Common
Rab11fip1	Common
Psmd11	Common
Sdad1	Common
Ctps	Common
Riox1	Common
Mrto4	Common
Lsg1	Common
Hypk	Common
Cd274	Common
Utp20	Common
Myl12a	Common
Rbm3	Common
Nek6	Common
Abhd17b	Common
Bop1	Common
Impdh2	Common
Pfdn2	Common
Sap18b	Common
Dnttip2	Common
Jund	Common
Dnajc11	Common
Emc4	Common
Arf1	Common
Stt3a	Common
Ddx24	Common
Ppa1	Common
Nme1	Common
Wdr75	Common
Taf10	Common
Ier2	Common
Srsf6	Common
Pdcd1	Common
Ppp1r11	Common
Arl1	Common
Selenos	Common
Mrps2	Common
Trmt61a	Common
Pes1	Common
Uqcrfs1	Common
Metap1	Common
Tcerg1	Common
Exosc3	Common
Fbxw11	Common
Nr4a3	Common
Mdh2	Common
Rcl1	Common
Snrpd2	Common
Fus	Common
Sec13	Common
Hbegf	Common
Eif3c	Common
Hnrnpk	Common
Nat10	Common
Cystm1	Common
Ppp1r14b	Common
Rrp1b	Common
Polr2h	Common
Pdzk1ip1	Common
Ywhae	Common
Wdr3	Common
Baz1a	Common
Prmt1	Common
Grwd1	Common
Smyd2	Common
Zfp488	Common
Cpd	Common
Shmt1	Common
Hsp90b1	Common
Hmgb3	Common
Emc6	Common
Zeb2	Common
Nudc	Common
Ipo5	Common
Lrrc59	Common
Hk2	Common
Gar1	Common
Nol12	Common
Taf1d	Common
Tmem109	Common
Llph	Common
Map3k8	Common
Srsf9	Common
Ppp2ca	Common
Mgat2	Common
Eif2s3x	Common
Mrps28	Common
Arf4	Common
Calcrl	Common
Eif2s1	Common
Fosl2	Common
Itgav	Common
Lad1	Common
Tomm40	Common
Tnfsf4	Common
Dot1l	Common
Pim3	Common
Rpl7l1	Common
Utp4	Common
Elp5	Common
Larp4	Common
Snu13	Common
Psmc4	Common
Rpl30	Common
Tnip3	Common
Hyou1	Common
Smn1	Common
Polr2f	Common
Hgh1	Common
Ddx3x	Common
Slc3a2	Common
Wdr77	Common
Hmgcr	Common
Ppid	Common
Top1	Common
Tbl3	Common
Cct4	Common
Ybx1	Common
Plagl2	Common
Rnps1	Common
Eif3a	Common
Ppp1r15a	Common
Eif4g2	Common
Psmd7	Common
Cad	Common
Kdm2b	Common
Qtrt1	Common
Gars	Common
Pum3	Common
Peli1	Common
Fasn	Common
Imp4	Common
Gcsh	Common
4930512M02Rik	Common
Amd2	Common
Noct	Common
Banf1	Common
Zdhhc13	Common
Ebna1bp2	Common
Mrps6	Common
Rela	Common
Pgs1	Common
Xbp1	Common
Noc4l	Common
Dcun1d5	Common
Srsf3	Common
Rpl26	Common
Psmb4	Common
Ndfip1	Common
Nmd3	Common
Hccs	Common
St6galnac4	Common
Tfrc	Common
Shmt2	Common
Ddx54	Common
Pou2f2	Common
Cd81	Common
Ssb	Common
Alcam	Common
F2r	Common
Usp36	Common
Magoh	Common
Wsb1	Common
Nsun2	Common
Gadd45g	Common
Psmd1	Common
Mettl1	Common
Atp2a2	Common
Cdca7	Common
Rrp1	Common
Stip1	Common
Sms	Common
Pomp	Common
Eif3g	Common
Mtap	Common
Dnajc2	Common
Eloc	Common
Cacybp	Common
Ccdc124	Common
Pfdn4	Common
Heatr3	Common
Dhx15	Common
Ywhag	Common
Nol10	Common
Timm9	Common
Btg1	Common
Ap1s3	Common
Hsd17b12	Common
Sbno2	Common
Mt2	Common
Qtrt2	Common
Prmt6	Common
Ece1	Common
Ttc27	Common
Mfsd2a	Common
Gmppb	Common
Lsm7	Common
Sumo2	Common
Eif6	Common
Hif1a	Common
Hnrnpd	Common
Uqcc2	Common
Dkc1	Common
U2af2	Common
Ehd1	Common
Gtf2f2	Common
Syncrip	Common
Abcf2	Common
Tma16	Common
2410002F23Rik	Common
Cebpz	Common
Pwp2	Common
Irs2	Common
Farsb	Common
Farsa	Common
U2af1	Common
Azin1	Common
Luc7l	Common
Smim3	Common
Ddx56	Common
Snrpb	Common
Dennd5a	Common
Cnbp	Common
Polr1a	Common
Cct7	Common
Eef1e1	Common
Elac2	Common
Fyn	Common
Eif1a	Common
Csrnp1	Common
Nifk	Common
Tra2b	Common
Cycs	Common
Bcl3	Common
Fabp5	Common
Hspe1	Common
Ddx18	Common
Cflar	Common
Psma6	Common
Stx6	Common
Wdr36	Common
Tnfaip3	Common
Eif3l	Common
Slc7a1	Common
Sf3b4	Common
Ube2q2	Common
Chchd4	Common
St3gal1	Common
Mogs	Common
Abcc1	Common
Plk3	Common
Gabpb1	Common
Ipo7	Common
Ptprc	Common
Nars	Common
Piezo1	Common
H3f3b	Common
Iars	Common
Hnrnpdl	Common
Pdcd11	Common
Ccdc50	Common
Tnfrsf10b	Common
Fndc3a	Common
Rrad	Common
Wdr43	Common
Rrp15	Common
Stap1	Common
Abtb2	Common
Mapk6	Common
Tgfb1	Common
Larp1	Common
Gps1	Common
Rsl1d1	Common
Rabggtb	Common
Tomm70a	Common
Tigit	Common
Aatf	Common
Ptger4	Common
Tmem185b	Common
Cndp2	Common
Nop16	Common
Abce1	Common
Pcna	Common
Snrpd1	Common
Chd4	Common
Metap2	Common
Il17f	Common
Psmb7	Common
Rad23b	Common
Nip7	Common
Ksr1	Common
Cluh	Common
Tcp1	Common
Yrdc	Common
Naa50	Common
Aimp2	Common
Naa25	Common
Etf1	Common
Zfp36l1	Common
Cd83	Common
Rbmxl1	Common
Npm3	Common
Egr3	Common
Rars	Common
Pno1	Common
Set	Common
Hsph1	Common
Psma3	Common
Cldnd1	Common
Mydgf	Common
Bzw1	Common
Noc3l	Common
Surf2	Common
Eif2b3	Common
Mmp13	Common
Polr3d	Common
Socs1	Common
Perp	Common
Tsr1	Common
Sin3b	Common
Morf4l2	Common
Rdx	Common
Serbp1	Common
Ftsj3	Common
Zc3h15	Common
Rwdd1	Common
Grk4	Common
Dennd3	Common
Tpm4	Common
Eif1ax	Common
Naa15	Common
Tra2a	Common
Timm17a	Common
Nup98	Common
St13	Common
Ppan	Common
Nop2	Common
Mdn1	Common
Bysl	Common
Cct8	Common
Ssr2	Common
Mrfap1	Common
Snrpf	Common
Pa2g4	Common
Exosc2	Common
Mid1	Common
Fam83g	Common
Map2k3	Common
Ddx27	Common
Uck2	Common
Lyar	Common
Clptm1l	Common
Gtpbp4	Common
Socs3	Common
Tars	Common
Aebp2	Common
Septin11	Common
Psmb6	Common
Manf	Common
Tyms	Common
Nomo1	Common
Dcaf13	Common
Rrp7a	Common
Dnajb11	Common
Snrpd3	Common
Dhx33	Common
Rpf2	Common
Eif4g1	Common
Tle3	Common
Mrps18b	Common
Gnl2	Common
Zswim4	Common
Nop14	Common
Sub1	Common
Pus1	Common
Btg3	Common
Sfpq	Common
Chst11	Common
Mphosph10	Common
Wdr46	Common
Brix1	Common
Cdv3	Common
Abhd17c	Common
Heatr1	Common
Taf9	Common
Eif3j2	Common
Pus7	Common
Aen	Common
Serpinb9	Common
Smyd5	Common
Eif2s2	Common
Errfi1	Common
Nol9	Common
Tbrg4	Common
Hnrnpa2b1	Common
Lap3	Common
Atad3a	Common
Dusp5	Common
Smarca5	Common
Abcf1	Common
Rcc1	Common
Psmd14	Common
Mrpl3	Common
Zc3h12c	Common
Ahr	Common
Srpr	Common
Nabp1	Common
Cyp11a1	Common
Asns	Common
Rnf11	Common
Snrpa1	Common
Kdm6b	Common
Pkm	Common
Rae1	Common
Eif4a3	Common
Foxp4	Common
Pprc1	Common
Egr1	Common
Timm10	Common
Txnl4a	Common
Nol11	Common
Ipo4	Common
Mak16	Common
H13	Common
Gart	Common
Scn1b	Common
Rrp9	Common
Atp5g1	Common
Psma7	Common
Hnrnpa0	Common
Mrpl20	Common
Mthfd2	Common
Ptger2	Common
Erh	Common
Picalm	Common
Nolc1	Common
Rel	Common
Psmc5	Common
Rrs1	Common
Ptges3	Common
Bsg	Common
Pgam1	Common
Kti12	Common
Ppif	Common
Tank	Common
Cdc34	Common
Nup54	Common
Pinx1	Common
Pdia6	Common
Gtf2f1	Common
Ddx1	Common
Gpatch4	Common
Tpbg	Common
Ptbp1	Common
Utp18	Common
Kars	Common
Ltv1	Common
Ccdc86	Common
Srsf7	Common
Alyref	Common
Ccnl1	Common
Pak1ip1	Common
Thumpd1	Common
Relb	Common
Ndufa12	Common
Tnfrsf18	Common
Eea1	Common
Rnf19b	Common
Bcl2a1d	Common
Ube2s	Common
Mrpl12	Common
Phb2	Common
Wdr74	Common
Noc2l	Common
Gnl3	Common
Exosc6	Common
Hnrnpa1	Common
Notch1	Common
Nob1	Common
Far1	Common
Tnfsf9	Common
Wdr55	Common
Atp5g3	Common
Slc19a1	Common
Sf3b3	Common
Hnrnpu	Common
Pusl1	Common
Eaf1	Common
Lcp2	Common
Eprs	Common
Timm8a1	Common
Zmynd19	Common
Sec61a1	Common
Nle1	Common
Tomm5	Common
B3gnt2	Common
Jun	Common
Slirp	Common
Txn2	Common
Rrp12	Common
Gspt1	Common
Ier5	Common
Ruvbl1	Common
Slc16a1	Common
Traf1	Common
Nol6	Common
Snrpa	Common
Nfkbid	Common
Sema7a	Common
Psat1	Common
Dnmt3a	Common
Pabpc4	Common
Eif3d	Common
Timm50	Common
Dusp4	Common
Psme3	Common
Ube2n	Common
Nsfl1c	Common
Ubxn2a	Common
Hdac2	Common
Polr1b	Common
Slc29a1	Common
Rsl24d1	Common
Tnfsf10	Common
Srsf10	Common
Eif4e	Common
Rheb	Common
Pcbp1	Common
Dhx9	ILC2_Specific
Prrc2a	ILC2_Specific
Slc2a6	ILC2_Specific
Icos	ILC2_Specific
Foxp1	ILC2_Specific
Dnajc21	ILC2_Specific
Cyb5r3	ILC2_Specific
Bccip	ILC2_Specific
Sar1b	ILC2_Specific
Ikbke	ILC2_Specific
Fam107b	ILC2_Specific
Hat1	ILC2_Specific
Edf1	ILC2_Specific
Tesk1	ILC2_Specific
Hprt	ILC2_Specific
Irf5	ILC2_Specific
Snrpe	ILC2_Specific
Hdgf	ILC2_Specific
Zfp593	ILC2_Specific
Cdkn1a	ILC2_Specific
Mex3b	ILC2_Specific
Esf1	ILC2_Specific
Mcmdc2	ILC2_Specific
Dis3	ILC2_Specific
Baiap2	ILC2_Specific
Utp15	ILC2_Specific
Txndc5	ILC2_Specific
Ttc39c	ILC2_Specific
Cdk6	ILC2_Specific
Tubb6	ILC2_Specific
Polr1d	ILC2_Specific
Cbfb	ILC2_Specific
Ntmt1	ILC2_Specific
Exosc1	ILC2_Specific
Psmc2	ILC2_Specific
Nepro	ILC2_Specific
Apex1	ILC2_Specific
Eef1g	ILC2_Specific
Smox	ILC2_Specific
Rgs1	ILC2_Specific
Eef1akmt4	ILC2_Specific
Idi1	ILC2_Specific
Psd	ILC2_Specific
Cops6	ILC2_Specific
Psme2b	ILC2_Specific
Eftud2	ILC2_Specific
Vmp1	ILC2_Specific
Slc35b1	ILC2_Specific
Pop1	ILC2_Specific
Ppp4c	ILC2_Specific
Srfbp1	ILC2_Specific
Olfr1033	ILC2_Specific
Aqp9	ILC2_Specific
Larp7	ILC2_Specific
Hs3st1	ILC2_Specific
Slco3a1	ILC2_Specific
Eif3m	ILC2_Specific
Tubb4b	ILC2_Specific
Hnrnpm	ILC2_Specific
Cyp51	ILC2_Specific
Raver1	ILC2_Specific
Psmd2	ILC2_Specific
Hmgcs1	ILC2_Specific
Cmtm7	ILC2_Specific
Ptcd3	ILC2_Specific
Emc9	ILC2_Specific
Sf3a2	ILC2_Specific
Vmn1r58	ILC2_Specific
Ldlr	ILC2_Specific
Thap12	ILC2_Specific
Tpm3	ILC2_Specific
Caprin1	ILC2_Specific
Rilpl2	ILC2_Specific
Pold2	ILC2_Specific
Mrps7	ILC2_Specific
Fas	ILC2_Specific
Champ1	ILC2_Specific
Prpf40a	ILC2_Specific
Pik3r5	ILC2_Specific
Il2rg	ILC2_Specific
Tuba4a	ILC2_Specific
Nrip1	ILC2_Specific
Ffar2	ILC2_Specific
Cox7b	ILC2_Specific
Ptgs2	ILC2_Specific
Nfe2l1	ILC2_Specific
Nsf	ILC2_Specific
Creld2	ILC2_Specific
Reep3	ILC2_Specific
Psmb5	ILC2_Specific
Aldh18a1	ILC2_Specific
Glb1	ILC2_Specific
Zfp207	ILC2_Specific
Slc35a4	ILC2_Specific
Tnfrsf1b	ILC2_Specific
Prpf19	ILC2_Specific
Gch1	ILC2_Specific
Gimap9	ILC2_Specific
Vsir	ILC2_Specific
Maoa	ILC2_Specific
Hspa4	ILC2_Specific
Prdm1	ILC2_Specific
Wdr59	ILC2_Specific
Glrx5	ILC2_Specific
Vcp	ILC2_Specific
Exosc10	ILC2_Specific
Fam133b	ILC2_Specific
Fubp1	ILC2_Specific
Actr2	ILC2_Specific
Klf5	ILC2_Specific
Rpn1	ILC2_Specific
Tbl1x	ILC2_Specific
Psmc6	ILC2_Specific
Insig1	ILC2_Specific
Olfr613	ILC2_Specific
Nus1	ILC2_Specific
Wdr1	ILC2_Specific
Ms4a6c	ILC2_Specific
Slc6a8	ILC2_Specific
Slc25a19	ILC2_Specific
Smco1	ILC2_Specific
Chchd2	ILC2_Specific
Aprt	ILC2_Specific
Cyc1	ILC2_Specific
Spc24	ILC2_Specific
Memo1	ILC2_Specific
Adam19	ILC2_Specific
Mafk	ILC2_Specific
Mettl16	ILC2_Specific
Lrpprc	ILC2_Specific
Sh2d2a	ILC2_Specific
Rpl36al	ILC2_Specific
Phlda1	ILC2_Specific
Pdlim1	ILC2_Specific
Urb2	ILC2_Specific
Mrps10	ILC2_Specific
Sec22b	ILC2_Specific
Anp32b	ILC2_Specific
Zfp937	ILC2_Specific
Ranbp2	ILC2_Specific
Dhx37	ILC2_Specific
Psmd12	ILC2_Specific
Tnf	ILC2_Specific
Pop7	ILC2_Specific
Ercc1	ILC2_Specific
Cks2	ILC2_Specific
Srrm2	ILC2_Specific
Uba1	ILC2_Specific
Akap13	ILC2_Specific
Surf6	ILC2_Specific
Anxa2	ILC2_Specific
Ube2e1	ILC2_Specific
Snrpb2	ILC2_Specific
Pptc7	ILC2_Specific
Galk1	ILC2_Specific
Mthfd1	ILC2_Specific
Mplkip	ILC2_Specific
Crlf2	ILC2_Specific
Serpine1	ILC2_Specific
Ada	ILC2_Specific
Eif4ebp1	ILC2_Specific
Hilpda	ILC2_Specific
Tnfsf11	ILC2_Specific
Tmppe	ILC2_Specific
Epop	ILC2_Specific
Tespa1	ILC2_Specific
Fbxl21	ILC2_Specific
Ugp2	ILC2_Specific
Timm8b	ILC2_Specific
Mapkapk2	ILC2_Specific
Cebpb	ILC2_Specific
Csde1	ILC2_Specific
Polr2l	ILC2_Specific
Hmgn1	ILC2_Specific
Wdr12	ILC2_Specific
Tmem11	ILC2_Specific
Zc3h12a	ILC2_Specific
Ell2	ILC2_Specific
Ube2f	ILC2_Specific
Mtr	ILC2_Specific
Rbm8a	ILC2_Specific
Galnt1	ILC2_Specific
Impdh1	ILC2_Specific
Glipr1	ILC2_Specific
Car8	ILC2_Specific
Psmd3	ILC2_Specific
Yars	ILC2_Specific
Il4	ILC2_Specific
Gimap5	ILC2_Specific
Fut8	ILC2_Specific
Egr2	ILC2_Specific
Leo1	ILC2_Specific
Gorasp2	ILC2_Specific
Hnrnpf	ILC2_Specific
Dock10	ILC2_Specific
Hsf2	ILC2_Specific
Ibtk	ILC2_Specific
Rhof	ILC2_Specific
Txnl1	ILC2_Specific
Areg	ILC2_Specific
Cdk5r1	ILC2_Specific
Erg28	ILC2_Specific
Rgs16	ILC2_Specific
Ppat	ILC2_Specific
Pgp	ILC2_Specific
Tnfrsf9	ILC2_Specific
Insm1	ILC2_Specific
Lsm12	ILC2_Specific
Mettl2	ILC2_Specific
Hamp	ILC2_Specific
Naf1	ILC2_Specific
Slfn2	ILC2_Specific
Plrg1	ILC2_Specific
Prmt3	ILC2_Specific
Fam110a	ILC2_Specific
Cdk17	ILC2_Specific
Grk1	ILC2_Specific
Htatsf1	ILC2_Specific
Vps54	ILC2_Specific
Tuba1a	ILC2_Specific
Rangap1	ILC2_Specific
Crtap	ILC2_Specific
Riok2	ILC2_Specific
Msmo1	ILC2_Specific
Jak1	ILC2_Specific
Serp1	ILC2_Specific
Ppp2r2a	ILC2_Specific
Tomm20	ILC2_Specific
Slc18b1	ILC2_Specific
Srr	ILC2_Specific
Itk	ILC2_Specific
Kif5b	ILC2_Specific
Gm13889	ILC2_Specific
Tph1	ILC2_Specific
Sec61g	ILC2_Specific
Hdlbp	ILC2_Specific
Cavin1	ILC2_Specific
Prdx1	ILC2_Specific
Hmga1	ILC2_Specific
Znhit6	ILC2_Specific
Wdr18	ILC2_Specific
Tfg	ILC2_Specific
Ddx10	ILC2_Specific
Zdhhc2	ILC2_Specific
Acat3	ILC2_Specific
Nup62	ILC2_Specific
Prps1	ILC2_Specific
Fosl1	ILC2_Specific
Itgb1	ILC2_Specific
Sik3	ILC2_Specific
Gm20594	ILC2_Specific
Pdap1	ILC2_Specific
Vegfc	ILC2_Specific
Gsr	ILC2_Specific
Nek7	ILC2_Specific
Sqle	ILC2_Specific
Actl6a	ILC2_Specific
Yars2	ILC2_Specific
Kpna2	ILC2_Specific
Adrm1	ILC2_Specific
Cdc37	ILC2_Specific
Slc39a7	ILC2_Specific
Wdr5	ILC2_Specific
Lrrc58	ILC2_Specific
Lonp1	ILC2_Specific
Ppp1r15b	ILC2_Specific
Nme2	ILC2_Specific
Ccdc85b	ILC2_Specific
Cox5a	ILC2_Specific
Ptma	ILC2_Specific
Zfp457	ILC2_Specific
Stk26	ILC2_Specific
Hax1	ILC2_Specific
Pfas	ILC2_Specific
Denr	ILC2_Specific
Mllt6	ILC2_Specific
Hars	ILC2_Specific
Slc4a7	ILC2_Specific
Atg3	ILC2_Specific
Herpud1	ILC2_Specific
Pgd	ILC2_Specific
Sec23b	ILC2_Specific
Icam1	ILC2_Specific
Tmem201	ILC2_Specific
Gpr183	ILC2_Specific
Umps	ILC2_Specific
Gimap3	ILC2_Specific
Smarcc1	ILC2_Specific
3110082I17Rik	ILC2_Specific
Rap1b	ILC2_Specific
Sf3a3	ILC2_Specific
Rbbp7	ILC2_Specific
Arap2	ILC2_Specific
Phb	ILC2_Specific
Bud31	ILC2_Specific
Cd72	ILC2_Specific
Jagn1	ILC2_Specific
Gemin5	ILC2_Specific
Stoml2	ILC2_Specific
Hspbp1	ILC2_Specific
Spry1	ILC2_Specific
Cxcr2	ILC2_Specific
Grb2	ILC2_Specific
Sec11c	ILC2_Specific
Srf	ILC2_Specific
Tpi1	ILC2_Specific
Eif4h	ILC2_Specific
Kpnb1	ILC2_Specific
Ahsa1	ILC2_Specific
Ndufb6	ILC2_Specific
Cdkn2a	ILC2_Specific
Rhog	ILC2_Specific
Bcl2a1b	ILC2_Specific
Mapk1	ILC2_Specific
Canx	ILC2_Specific
Gm7609	ILC2_Specific
Fgf18	ILC2_Specific
Abracl	ILC2_Specific
Klhdc4	ILC2_Specific
Tnfrsf11a	ILC2_Specific
Xpot	ILC2_Specific
Ndufab1	ILC2_Specific
Pfdn6	ILC2_Specific
Dennd4a	ILC2_Specific
Rnf126	ILC2_Specific
Prep	ILC2_Specific
Pdgfb	ILC2_Specific
Psmd6	ILC2_Specific
Pwp1	ILC2_Specific
Dlst	ILC2_Specific
Dnaja2	ILC2_Specific
Utp11	ILC2_Specific
Cox5b	ILC2_Specific
Birc3	ILC2_Specific
Snrpc	ILC2_Specific
Elovl1	ILC2_Specific
Exoc5	ILC2_Specific
Dusp2	ILC2_Specific
Nop10	ILC2_Specific
Nol8	ILC2_Specific
Phgdh	ILC2_Specific
Maml2	ILC2_Specific
Cars	ILC2_Specific
Stat5b	ILC2_Specific
Prelid3b	ILC2_Specific
Tspan13	ILC2_Specific
Mrpl32	ILC2_Specific
Tex30	ILC2_Specific
Timm13	ILC2_Specific
Pabpn1	ILC2_Specific
Lars	ILC2_Specific
Uqcrq	ILC2_Specific
Xrn2	ILC2_Specific
Mrpl54	ILC2_Specific
Nfil3	ILC2_Specific
Las1l	ILC2_Specific
Tkt	ILC2_Specific
Uso1	ILC2_Specific
Tcof1	ILC2_Specific
Ntrk1	ILC2_Specific
Bzw2	ILC2_Specific
Dgat2	ILC2_Specific
Usp17la	ILC2_Specific
Rbm17	ILC2_Specific
Adsl	ILC2_Specific
Cnot7	ILC2_Specific
Psma5	ILC2_Specific
Milr1	ILC2_Specific
Inhba	ILC2_Specific
Pcyt1a	ILC2_Specific
Utf1	ILC2_Specific
Zfp827	ILC2_Specific
Serinc5	ILC2_Specific
Septin7	ILC2_Specific
Ppm1g	ILC2_Specific
Samd11	ILC2_Specific
Dnajb6	ILC2_Specific
Fam98a	ILC2_Specific
Psmb2	ILC2_Specific
Pecam1	ILC2_Specific
Ssrp1	ILC2_Specific
Rnf4	ILC2_Specific
Atp13a3	ILC2_Specific
Bms1	ILC2_Specific
Mif4gd	ILC2_Specific
Btf3	ILC2_Specific
Tes	ILC2_Specific
Adora2b	ILC2_Specific
Aars	ILC2_Specific
Phldb1	ILC2_Specific
Tmem97	ILC2_Specific
Ccdc184	ILC2_Specific
Kpna4	ILC2_Specific
Lmna	ILC2_Specific
Tmed5	ILC2_Specific
Amd1	ILC2_Specific
Atp5a1	ILC2_Specific
Cltc	ILC2_Specific
Stx11	ILC2_Specific
Sco2	ILC2_Specific
Zhx2	ILC2_Specific
Polr2k	ILC2_Specific
Actr1b	ILC2_Specific
Psmc1	ILC2_Specific
Pde12	ILC2_Specific
Romo1	ILC2_Specific
Ago2	ILC2_Specific
Vps37a	ILC2_Specific
Magohb	ILC2_Specific
Bcor	ILC2_Specific
Alkbh1	ILC2_Specific
Penk	ILC2_Specific
Rapgef1	ILC2_Specific
Cd69	Th2_Specific
Gnl1	Th2_Specific
Ppia	Th2_Specific
Il9	Th2_Specific
Cd200	Th2_Specific
Nkain1	Th2_Specific
Rnf152	Th2_Specific
Dusp6	Th2_Specific
Prpf31	Th2_Specific
Gadd45b	Th2_Specific
Slc38a1	Th2_Specific
Ndrg1	Th2_Specific
Acsl4	Th2_Specific
Edn1	Th2_Specific
Slc17a6	Th2_Specific
Atp1a1	Th2_Specific
Nrp1	Th2_Specific
Ddx21	Th2_Specific
Snx9	Th2_Specific
Cct2	Th2_Specific
Sla	Th2_Specific
Ewsr1	Th2_Specific
Tet2	Th2_Specific
Marcks	Th2_Specific
Rab20	Th2_Specific
Ncs1	Th2_Specific
Psme1	Th2_Specific
Timp1	Th2_Specific
Zfp703	Th2_Specific
Ptprs	Th2_Specific
Fasl	Th2_Specific
C1qbp	Th2_Specific
Eed	Th2_Specific
Kcnk5	Th2_Specific
Ddx5	Th2_Specific
Hipk3	Th2_Specific
Ckb	Th2_Specific
Nts	Th2_Specific
Srp14	Th2_Specific
Senp3	Th2_Specific
Pla2g12a	Th2_Specific
Tgoln1	Th2_Specific
Bcat1	Th2_Specific
Ran	Th2_Specific
Naa20	Th2_Specific
Il1a	Th2_Specific
Mboat1	Th2_Specific
Usp39	Th2_Specific
Crtam	Th2_Specific
Mt1	Th2_Specific
Fbxo11	Th2_Specific
Zap70	Th2_Specific
Msc	Th2_Specific
Ccdc71l	Th2_Specific
Runx2	Th2_Specific
Atf3	Th2_Specific
Rpl8	Th2_Specific
Cd82	Th2_Specific
Serpina3g	Th2_Specific
Orai1	Th2_Specific
Purb	Th2_Specific
Got1	Th2_Specific
Nab2	Th2_Specific
Fgf2	Th2_Specific
Ext1	Th2_Specific
Nfat5	Th2_Specific
Atxn7l1	Th2_Specific
Ctsz	Th2_Specific
Ilf3	Th2_Specific
Slc7a5	Th2_Specific
Nfkbie	Th2_Specific
Il1r2	Th2_Specific
1110032F04Rik	Th2_Specific
Tanc2	Th2_Specific
Crem	Th2_Specific
Hsd17b7	Th2_Specific
Ubl7	Th2_Specific
Ncl	Th2_Specific
Sft2d1	Th2_Specific
Elmo2	Th2_Specific
Ctdnep1	Th2_Specific
Il31	Th2_Specific
Cct5	Th2_Specific
Spp1	Th2_Specific
Basp1	Th2_Specific
Rnf149	Th2_Specific
Zcrb1	Th2_Specific
Dad1	Th2_Specific
Tm2d3	Th2_Specific
Chmp4b	Th2_Specific
Slco4a1	Th2_Specific
Lama5	Th2_Specific
Eif5	Th2_Specific
Gsn	Th2_Specific
Txn1	Th2_Specific
Camk2d	Th2_Specific
Plscr1	Th2_Specific
Xkrx	Th2_Specific
Srsf5	Th2_Specific
Arl5b	Th2_Specific
M6pr	Th2_Specific
Nol7	Th2_Specific
Sigmar1	Th2_Specific
Bola3	Th2_Specific
Il6	Th2_Specific
Tnfsf14	Th2_Specific
Srsf11	Th2_Specific
Fam162a	Th2_Specific
Rpl34	Th2_Specific
Casp3	Th2_Specific
Bcl2a1a	Th2_Specific
Shtn1	Th2_Specific
Irf8	Th2_Specific
Casp6	Th2_Specific
Cox17	Th2_Specific
Cd200r1	Th2_Specific
B4galt5	Th2_Specific
Atp6v0c	Th2_Specific
Nhp2	Th2_Specific
Mtdh	Th2_Specific
Nr4a2	Th2_Specific
Slc25a5	Th2_Specific
Hivep1	Th2_Specific
Wdr83os	Th2_Specific
Acly	Th2_Specific
Gata3	Th2_Specific
Ptprj	Th2_Specific
Rab7	Th2_Specific
Cd74	Th2_Specific
Lta	Th2_Specific
Polr1c	Th2_Specific
Bhlhe40	Th2_Specific
Cct3	Th2_Specific
Mmadhc	Th2_Specific
Etv6	Th2_Specific
Tgif1	Th2_Specific
Mybbp1a	Th2_Specific
Bcap29	Th2_Specific
Agpat4	Th2_Specific
Stra6	Th2_Specific
Txnrd1	Th2_Specific
Atf4	Th2_Specific
F2rl2	Th2_Specific
Capg	Th2_Specific
Psme2	Th2_Specific
Lgals7	Th2_Specific
Havcr2	Th2_Specific
Srxn1	Th2_Specific
Kcna3	Th2_Specific
Sdc1	Th2_Specific
Mmp10	Th2_Specific
Pou2af1	Th2_Specific
Man1a	Th2_Specific
Trib1	Th2_Specific
Cblb	Th2_Specific
Ptpn4	Th2_Specific
Tec	Th2_Specific
Gpr65	Th2_Specific
Slc1a5	Th2_Specific
Epcam	Th2_Specific
Stfa2l1	Th2_Specific
Gem	Th2_Specific
Cd70	Th2_Specific
Ddx39b	Th2_Specific
Myo10	Th2_Specific
Tbx21	Th2_Specific
Nfatc1	Th2_Specific
Klf6	Th2_Specific
Hnrnpc	Th2_Specific
Rpl15	Th2_Specific
Mapre2	Th2_Specific
Zfp263	Th2_Specific
H2-T23	Th2_Specific
Plek	Th2_Specific
Nedd9	Th2_Specific
Rgs2	Th2_Specific
Eif3b	Th2_Specific
Timm23	Th2_Specific
Serpinb6b	Th2_Specific
Mex3c	Th2_Specific
Rpl28	Th2_Specific
Ppp2cb	Th2_Specific
Fam71b	Th2_Specific
Atp10a	Th2_Specific
Otud4	Th2_Specific
Mvp	Th2_Specific
Ccdc59	Th2_Specific
Cd44	Th2_Specific
A430033K04Rik	Th2_Specific
Hemk1	Th2_Specific
Tgm2	Th2_Specific
Eif4a2	Th2_Specific
Hivep3	Th2_Specific
Rai14	Th2_Specific
Rpl31	Th2_Specific
Gfod1	Th2_Specific
Casp4	Th2_Specific
Chpf	Th2_Specific
Wsb2	Th2_Specific
Pdcd1lg2	Th2_Specific
Hspa9	Th2_Specific
Tpm1	Th2_Specific
Chd7	Th2_Specific
Chst2	Th2_Specific
Hc	Th2_Specific
Adss	Th2_Specific
Isy1	Th2_Specific
Snx5	Th2_Specific
Snrnp70	Th2_Specific
Jarid2	Th2_Specific
Rraga	Th2_Specific
Ier3	Th2_Specific
Zfp36	Th2_Specific
Arf6	Th2_Specific
Ankrd13c	Th2_Specific
Zbtb32	Th2_Specific
Timd2	Th2_Specific
Adarb1	Th2_Specific
Tnfrsf8	Th2_Specific
Arhgap17	Th2_Specific
G3bp1	Th2_Specific
Rbms1	Th2_Specific
Gramd1b	Th2_Specific
Dnajc1	Th2_Specific
Nfkbib	Th2_Specific
Fastkd3	Th2_Specific
Ndfip2	Th2_Specific
Spata5	Th2_Specific
Rps27l	Th2_Specific
Nap1l1	Th2_Specific
Socs2	Th2_Specific
Larp1b	Th2_Specific
Nop58	Th2_Specific
Ly6a	Th2_Specific
Il21	Th2_Specific
Tax1bp1	Th2_Specific
Plk2	Th2_Specific
Oaf	Th2_Specific
Gzf1	Th2_Specific
Bcl2l11	Th2_Specific
Mdfic	Th2_Specific
Nrn1	Th2_Specific
Ranbp1	Th2_Specific
Il18rap	Th2_Specific
Rnd3	Th2_Specific
Vapa	Th2_Specific
Twsg1	Th2_Specific
Usp16	Th2_Specific
Slc25a3	Th2_Specific
Rhbdf2	Th2_Specific
Nr4a1	Th2_Specific
Il10ra	Th2_Specific
Htr1b	Th2_Specific
Atp5b	Th2_Specific
Ifng	Th2_Specific
Ucp2	Th2_Specific
Stfa3	Th2_Specific
Malt1	Th2_Specific
Mat2a	Th2_Specific
Nkg7	Th2_Specific
Pim1	Th2_Specific
Mphosph6	Th2_Specific
Stat3	Th2_Specific
Enc1	Th2_Specific
Ifih1	Th2_Specific
Car2	Th2_Specific
Nfkbiz	Th2_Specific
Ahcyl1	Th2_Specific
Slamf1	Th2_Specific
Tagap	Th2_Specific
Esm1	Th2_Specific
Grp	Th2_Specific
