## Supplemental Tables for "Remodeling of *Il4-Il13-Il5* locus underlies selective gene expression": Table 4.xlsx

### Sheet: Probe Info
Gene name	Chromosome	Sequence Start (mm10)	Sequence End (mm10)	Region width	Barcode 5'	Barcode 3'	Number of probes
Il4	11	53250000	54250000	1000000	AGCTGTTCGCGTAGG	GTCTGATCGCGAGTG	1490
			Probe size = 150 bases (120 target, 15+15 barcode)

### Sheet: FinalProbes_Il4_mm10
chr11	53247364	53247485
chr11	53247587	53247708
chr11	53248617	53248738
chr11	53249117	53249238
chr11	53249779	53249900
chr11	53249908	53250029
chr11	53250279	53250400
chr11	53250432	53250553
chr11	53250867	53250988
chr11	53251134	53251255
chr11	53251280	53251401
chr11	53251663	53251784
chr11	53252852	53252973
chr11	53252974	53253095
chr11	53253963	53254084
chr11	53256734	53256855
chr11	53257057	53257178
chr11	53257296	53257417
chr11	53257475	53257596
chr11	53257778	53257899
chr11	53257904	53258025
chr11	53258174	53258295
chr11	53258784	53258905
chr11	53259110	53259231
chr11	53259380	53259501
chr11	53260267	53260388
chr11	53260467	53260588
chr11	53261090	53261211
chr11	53261270	53261391
chr11	53262305	53262426
chr11	53262914	53263035
chr11	53263343	53263464
chr11	53263475	53263596
chr11	53264060	53264181
chr11	53264952	53265073
chr11	53265905	53266026
chr11	53266979	53267100
chr11	53267221	53267342
chr11	53268898	53269019
chr11	53269386	53269507
chr11	53269585	53269706
chr11	53269711	53269832
chr11	53269957	53270078
chr11	53270416	53270537
chr11	53270756	53270877
chr11	53270958	53271079
chr11	53271213	53271334
chr11	53272563	53272684
chr11	53272713	53272834
chr11	53273298	53273419
chr11	53273420	53273541
chr11	53275068	53275189
chr11	53275594	53275715
chr11	53276028	53276149
chr11	53278475	53278596
chr11	53278666	53278787
chr11	53279953	53280074
chr11	53281265	53281386
chr11	53283174	53283295
chr11	53283300	53283421
chr11	53284072	53284193
chr11	53284754	53284875
chr11	53284973	53285094
chr11	53285292	53285413
chr11	53286125	53286246
chr11	53286291	53286412
chr11	53286807	53286928
chr11	53286970	53287091
chr11	53287157	53287278
chr11	53287300	53287421
chr11	53287518	53287639
chr11	53287644	53287765
chr11	53287902	53288023
chr11	53289018	53289139
chr11	53289276	53289397
chr11	53289936	53290057
chr11	53291653	53291774
chr11	53291849	53291970
chr11	53292255	53292376
chr11	53294316	53294437
chr11	53294921	53295042
chr11	53295047	53295168
chr11	53295338	53295459
chr11	53295571	53295692
chr11	53298173	53298294
chr11	53299726	53299847
chr11	53299979	53300100
chr11	53300115	53300236
chr11	53300417	53300538
chr11	53300832	53300953
chr11	53300958	53301079
chr11	53301174	53301295
chr11	53301763	53301884
chr11	53302052	53302173
chr11	53302178	53302299
chr11	53302899	53303020
chr11	53304615	53304736
chr11	53307078	53307199
chr11	53307478	53307599
chr11	53307607	53307728
chr11	53308299	53308420
chr11	53308450	53308571
chr11	53308818	53308939
chr11	53309011	53309132
chr11	53309820	53309941
chr11	53310711	53310832
chr11	53311030	53311151
chr11	53311670	53311791
chr11	53312119	53312240
chr11	53312493	53312614
chr11	53312710	53312831
chr11	53312878	53312999
chr11	53315991	53316112
chr11	53316115	53316236
chr11	53316242	53316363
chr11	53319240	53319361
chr11	53324510	53324631
chr11	53324810	53324931
chr11	53324936	53325057
chr11	53326057	53326178
chr11	53326480	53326601
chr11	53327823	53327944
chr11	53329477	53329598
chr11	53329878	53329999
chr11	53330562	53330683
chr11	53332132	53332253
chr11	53337928	53338049
chr11	53340509	53340630
chr11	53342027	53342148
chr11	53342557	53342678
chr11	53342683	53342804
chr11	53342805	53342926
chr11	53345276	53345397
chr11	53345422	53345543
chr11	53346022	53346143
chr11	53347588	53347709
chr11	53351316	53351437
chr11	53351449	53351570
chr11	53351575	53351696
chr11	53351765	53351886
chr11	53351896	53352017
chr11	53352029	53352150
chr11	53352686	53352807
chr11	53353139	53353260
chr11	53355585	53355706
chr11	53359476	53359597
chr11	53359621	53359742
chr11	53360699	53360820
chr11	53361004	53361125
chr11	53363702	53363823
chr11	53364866	53364987
chr11	53364992	53365113
chr11	53366328	53366449
chr11	53366454	53366575
chr11	53366714	53366835
chr11	53366875	53366996
chr11	53367336	53367457
chr11	53367712	53367833
chr11	53369192	53369313
chr11	53372378	53372499
chr11	53372607	53372728
chr11	53372743	53372864
chr11	53375915	53376036
chr11	53376141	53376262
chr11	53376267	53376388
chr11	53376561	53376682
chr11	53380365	53380486
chr11	53380516	53380637
chr11	53380964	53381085
chr11	53381391	53381512
chr11	53381767	53381888
chr11	53382179	53382300
chr11	53389523	53389644
chr11	53389665	53389786
chr11	53391647	53391768
chr11	53393999	53394120
chr11	53398181	53398302
chr11	53398343	53398464
chr11	53399687	53399808
chr11	53399818	53399939
chr11	53399991	53400112
chr11	53400128	53400249
chr11	53401111	53401232
chr11	53402443	53402564
chr11	53404624	53404745
chr11	53404817	53404938
chr11	53406579	53406700
chr11	53406970	53407091
chr11	53408382	53408503
chr11	53410904	53411025
chr11	53412289	53412410
chr11	53415453	53415574
chr11	53416391	53416512
chr11	53417693	53417814
chr11	53417921	53418042
chr11	53418175	53418296
chr11	53418297	53418418
chr11	53418800	53418921
chr11	53419997	53420118
chr11	53420123	53420244
chr11	53420367	53420488
chr11	53420649	53420770
chr11	53421232	53421353
chr11	53422397	53422518
chr11	53422688	53422809
chr11	53422846	53422967
chr11	53423021	53423142
chr11	53423233	53423354
chr11	53423559	53423680
chr11	53424167	53424288
chr11	53424505	53424626
chr11	53425099	53425220
chr11	53425226	53425347
chr11	53425408	53425529
chr11	53425653	53425774
chr11	53425779	53425900
chr11	53426073	53426194
chr11	53426871	53426992
chr11	53427662	53427783
chr11	53428127	53428248
chr11	53428319	53428440
chr11	53428713	53428834
chr11	53429005	53429126
chr11	53429452	53429573
chr11	53430293	53430414
chr11	53430522	53430643
chr11	53430764	53430885
chr11	53430891	53431012
chr11	53431047	53431168
chr11	53431226	53431347
chr11	53431353	53431474
chr11	53431479	53431600
chr11	53431911	53432032
chr11	53432038	53432159
chr11	53432777	53432898
chr11	53433783	53433904
chr11	53434481	53434602
chr11	53436980	53437101
chr11	53437120	53437241
chr11	53437292	53437413
chr11	53442932	53443053
chr11	53446840	53446961
chr11	53447336	53447457
chr11	53448435	53448556
chr11	53450478	53450599
chr11	53450604	53450725
chr11	53450810	53450931
chr11	53450967	53451088
chr11	53451492	53451613
chr11	53452543	53452664
chr11	53452770	53452891
chr11	53454977	53455098
chr11	53455717	53455838
chr11	53456560	53456681
chr11	53456686	53456807
chr11	53456958	53457079
chr11	53457084	53457205
chr11	53457358	53457479
chr11	53457559	53457680
chr11	53457688	53457809
chr11	53457810	53457931
chr11	53457970	53458091
chr11	53458097	53458218
chr11	53458430	53458551
chr11	53458556	53458677
chr11	53459296	53459417
chr11	53460398	53460519
chr11	53461327	53461448
chr11	53461453	53461574
chr11	53461669	53461790
chr11	53461883	53462004
chr11	53462784	53462905
chr11	53462961	53463082
chr11	53463217	53463338
chr11	53463415	53463536
chr11	53463969	53464090
chr11	53464095	53464216
chr11	53464992	53465113
chr11	53465503	53465624
chr11	53465635	53465756
chr11	53465767	53465888
chr11	53465979	53466100
chr11	53466291	53466412
chr11	53466533	53466654
chr11	53466715	53466836
chr11	53466933	53467054
chr11	53467447	53467568
chr11	53468416	53468537
chr11	53469012	53469133
chr11	53469142	53469263
chr11	53469532	53469653
chr11	53469778	53469899
chr11	53469962	53470083
chr11	53470888	53471009
chr11	53471248	53471369
chr11	53471501	53471622
chr11	53472708	53472829
chr11	53473275	53473396
chr11	53475446	53475567
chr11	53475572	53475693
chr11	53475694	53475815
chr11	53476032	53476153
chr11	53477897	53478018
chr11	53478170	53478291
chr11	53478316	53478437
chr11	53478448	53478569
chr11	53478580	53478701
chr11	53479400	53479521
chr11	53479607	53479728
chr11	53480467	53480588
chr11	53483461	53483582
chr11	53483647	53483768
chr11	53488398	53488519
chr11	53489397	53489518
chr11	53489632	53489753
chr11	53491821	53491942
chr11	53491947	53492068
chr11	53492109	53492230
chr11	53492314	53492435
chr11	53493346	53493467
chr11	53493481	53493602
chr11	53494466	53494587
chr11	53494643	53494764
chr11	53495418	53495539
chr11	53495646	53495767
chr11	53497292	53497413
chr11	53497418	53497539
chr11	53498160	53498281
chr11	53499736	53499857
chr11	53500945	53501066
chr11	53501153	53501274
chr11	53501300	53501421
chr11	53501428	53501549
chr11	53501670	53501791
chr11	53503835	53503956
chr11	53504034	53504155
chr11	53507639	53507760
chr11	53508208	53508329
chr11	53510156	53510277
chr11	53510350	53510471
chr11	53510631	53510752
chr11	53513008	53513129
chr11	53513331	53513452
chr11	53515519	53515640
chr11	53516353	53516474
chr11	53516772	53516893
chr11	53516998	53517119
chr11	53517297	53517418
chr11	53517423	53517544
chr11	53517557	53517678
chr11	53517909	53518030
chr11	53518092	53518213
chr11	53518322	53518443
chr11	53519019	53519140
chr11	53519212	53519333
chr11	53519342	53519463
chr11	53519523	53519644
chr11	53520128	53520249
chr11	53520370	53520491
chr11	53520499	53520620
chr11	53520623	53520744
chr11	53521625	53521746
chr11	53521751	53521872
chr11	53522264	53522385
chr11	53523374	53523495
chr11	53523501	53523622
chr11	53524538	53524659
chr11	53524664	53524785
chr11	53525285	53525406
chr11	53525435	53525556
chr11	53526170	53526291
chr11	53526310	53526431
chr11	53526520	53526641
chr11	53526648	53526769
chr11	53526773	53526894
chr11	53527566	53527687
chr11	53527869	53527990
chr11	53528591	53528712
chr11	53528765	53528886
chr11	53529294	53529415
chr11	53529461	53529582
chr11	53531174	53531295
chr11	53531330	53531451
chr11	53531477	53531598
chr11	53532331	53532452
chr11	53534483	53534604
chr11	53534609	53534730
chr11	53534754	53534875
chr11	53534880	53535001
chr11	53535015	53535136
chr11	53535214	53535335
chr11	53535357	53535478
chr11	53535572	53535693
chr11	53535929	53536050
chr11	53536141	53536262
chr11	53536267	53536388
chr11	53536389	53536510
chr11	53537065	53537186
chr11	53537246	53537367
chr11	53539031	53539152
chr11	53539813	53539934
chr11	53541513	53541634
chr11	53541842	53541963
chr11	53542633	53542754
chr11	53542760	53542881
chr11	53543158	53543279
chr11	53543339	53543460
chr11	53543758	53543879
chr11	53544603	53544724
chr11	53544729	53544850
chr11	53545046	53545167
chr11	53545408	53545529
chr11	53545550	53545671
chr11	53545684	53545805
chr11	53545950	53546071
chr11	53546215	53546336
chr11	53546591	53546712
chr11	53546717	53546838
chr11	53547101	53547222
chr11	53547847	53547968
chr11	53548038	53548159
chr11	53548170	53548291
chr11	53548296	53548417
chr11	53548862	53548983
chr11	53549205	53549326
chr11	53551106	53551227
chr11	53551232	53551353
chr11	53551364	53551485
chr11	53551772	53551893
chr11	53551899	53552020
chr11	53552026	53552147
chr11	53552152	53552273
chr11	53552442	53552563
chr11	53557907	53558028
chr11	53558487	53558608
chr11	53562167	53562288
chr11	53564365	53564486
chr11	53564491	53564612
chr11	53564782	53564903
chr11	53567100	53567221
chr11	53569484	53569605
chr11	53569659	53569780
chr11	53570219	53570340
chr11	53570477	53570598
chr11	53570599	53570720
chr11	53575674	53575795
chr11	53575881	53576002
chr11	53577299	53577420
chr11	53577425	53577546
chr11	53577562	53577683
chr11	53577684	53577805
chr11	53578794	53578915
chr11	53579017	53579138
chr11	53579327	53579448
chr11	53579534	53579655
chr11	53581989	53582110
chr11	53583235	53583356
chr11	53583929	53584050
chr11	53584055	53584176
chr11	53584330	53584451
chr11	53585402	53585523
chr11	53585670	53585791
chr11	53587401	53587522
chr11	53587675	53587796
chr11	53588231	53588352
chr11	53588369	53588490
chr11	53588495	53588616
chr11	53588768	53588889
chr11	53588894	53589015
chr11	53589976	53590097
chr11	53591446	53591567
chr11	53591671	53591792
chr11	53591812	53591933
chr11	53591945	53592066
chr11	53592147	53592268
chr11	53592278	53592399
chr11	53592479	53592600
chr11	53592807	53592928
chr11	53592983	53593104
chr11	53593486	53593607
chr11	53593722	53593843
chr11	53593875	53593996
chr11	53594053	53594174
chr11	53594271	53594392
chr11	53594661	53594782
chr11	53594835	53594956
chr11	53594970	53595091
chr11	53596946	53597067
chr11	53599444	53599565
chr11	53599677	53599798
chr11	53600242	53600363
chr11	53600481	53600602
chr11	53601258	53601379
chr11	53601433	53601554
chr11	53601610	53601731
chr11	53602410	53602531
chr11	53603064	53603185
chr11	53603325	53603446
chr11	53603447	53603568
chr11	53603914	53604035
chr11	53604783	53604904
chr11	53605510	53605631
chr11	53605755	53605876
chr11	53605877	53605998
chr11	53608787	53608908
chr11	53609470	53609591
chr11	53609614	53609735
chr11	53610010	53610131
chr11	53610136	53610257
chr11	53612315	53612436
chr11	53614040	53614161
chr11	53614663	53614784
chr11	53615204	53615325
chr11	53615941	53616062
chr11	53616105	53616226
chr11	53617158	53617279
chr11	53617908	53618029
chr11	53618385	53618506
chr11	53618511	53618632
chr11	53619065	53619186
chr11	53619191	53619312
chr11	53619504	53619625
chr11	53620231	53620352
chr11	53620541	53620662
chr11	53620918	53621039
chr11	53621044	53621165
chr11	53621166	53621287
chr11	53621522	53621643
chr11	53622278	53622399
chr11	53622414	53622535
chr11	53622687	53622808
chr11	53623247	53623368
chr11	53623414	53623535
chr11	53623543	53623664
chr11	53623932	53624053
chr11	53624058	53624179
chr11	53624577	53624698
chr11	53625188	53625309
chr11	53625340	53625461
chr11	53625462	53625583
chr11	53625716	53625837
chr11	53625857	53625978
chr11	53626255	53626376
chr11	53626823	53626944
chr11	53626949	53627070
chr11	53627088	53627209
chr11	53630153	53630274
chr11	53630304	53630425
chr11	53630998	53631119
chr11	53631126	53631247
chr11	53631637	53631758
chr11	53631763	53631884
chr11	53633991	53634112
chr11	53634120	53634241
chr11	53634435	53634556
chr11	53634607	53634728
chr11	53634896	53635017
chr11	53635447	53635568
chr11	53635602	53635723
chr11	53635872	53635993
chr11	53635995	53636116
chr11	53636121	53636242
chr11	53636315	53636436
chr11	53636458	53636579
chr11	53637063	53637184
chr11	53637189	53637310
chr11	53637382	53637503
chr11	53637508	53637629
chr11	53641215	53641336
chr11	53642994	53643115
chr11	53644546	53644667
chr11	53645442	53645563
chr11	53645629	53645750
chr11	53645755	53645876
chr11	53646187	53646308
chr11	53647602	53647723
chr11	53649670	53649791
chr11	53649989	53650110
chr11	53650115	53650236
chr11	53650277	53650398
chr11	53650403	53650524
chr11	53650527	53650648
chr11	53650689	53650810
chr11	53650952	53651073
chr11	53651560	53651681
chr11	53652227	53652348
chr11	53652509	53652630
chr11	53652842	53652963
chr11	53653398	53653519
chr11	53653604	53653725
chr11	53653881	53654002
chr11	53654007	53654128
chr11	53654310	53654431
chr11	53654693	53654814
chr11	53654871	53654992
chr11	53655058	53655179
chr11	53655180	53655301
chr11	53655437	53655558
chr11	53656291	53656412
chr11	53656642	53656763
chr11	53656871	53656992
chr11	53657060	53657181
chr11	53657400	53657521
chr11	53657564	53657685
chr11	53657722	53657843
chr11	53659951	53660072
chr11	53660161	53660282
chr11	53660314	53660435
chr11	53663082	53663203
chr11	53663285	53663406
chr11	53663598	53663719
chr11	53663818	53663939
chr11	53666308	53666429
chr11	53667961	53668082
chr11	53668087	53668208
chr11	53668846	53668967
chr11	53669813	53669934
chr11	53669944	53670065
chr11	53671243	53671364
chr11	53671369	53671490
chr11	53677408	53677529
chr11	53677530	53677651
chr11	53677728	53677849
chr11	53677854	53677975
chr11	53678478	53678599
chr11	53679417	53679538
chr11	53679948	53680069
chr11	53683408	53683529
chr11	53685879	53686000
chr11	53686158	53686279
chr11	53691744	53691865
chr11	53692091	53692212
chr11	53692221	53692342
chr11	53692752	53692873
chr11	53695553	53695674
chr11	53696730	53696851
chr11	53698071	53698192
chr11	53698197	53698318
chr11	53698972	53699093
chr11	53700202	53700323
chr11	53702037	53702158
chr11	53702234	53702355
chr11	53702510	53702631
chr11	53703514	53703635
chr11	53703693	53703814
chr11	53703903	53704024
chr11	53705671	53705792
chr11	53706112	53706233
chr11	53706282	53706403
chr11	53706909	53707030
chr11	53707047	53707168
chr11	53707361	53707482
chr11	53707594	53707715
chr11	53710487	53710608
chr11	53712472	53712593
chr11	53713342	53713463
chr11	53713822	53713943
chr11	53718440	53718561
chr11	53719853	53719974
chr11	53720399	53720520
chr11	53720586	53720707
chr11	53720876	53720997
chr11	53722501	53722622
chr11	53723753	53723874
chr11	53725151	53725272
chr11	53726078	53726199
chr11	53731353	53731474
chr11	53731692	53731813
chr11	53733309	53733430
chr11	53733521	53733642
chr11	53733671	53733792
chr11	53735003	53735124
chr11	53735169	53735290
chr11	53735449	53735570
chr11	53735575	53735696
chr11	53735729	53735850
chr11	53735857	53735978
chr11	53735983	53736104
chr11	53737171	53737292
chr11	53737297	53737418
chr11	53737616	53737737
chr11	53738800	53738921
chr11	53747986	53748107
chr11	53748110	53748231
chr11	53749118	53749239
chr11	53749483	53749604
chr11	53753543	53753664
chr11	53753716	53753837
chr11	53754976	53755097
chr11	53755734	53755855
chr11	53757521	53757642
chr11	53758224	53758345
chr11	53758404	53758525
chr11	53759594	53759715
chr11	53759720	53759841
chr11	53759912	53760033
chr11	53760110	53760231
chr11	53760499	53760620
chr11	53760956	53761077
chr11	53761321	53761442
chr11	53761617	53761738
chr11	53761751	53761872
chr11	53761994	53762115
chr11	53762129	53762250
chr11	53762695	53762816
chr11	53762821	53762942
chr11	53763538	53763659
chr11	53763682	53763803
chr11	53763891	53764012
chr11	53764094	53764215
chr11	53764298	53764419
chr11	53764729	53764850
chr11	53764855	53764976
chr11	53764993	53765114
chr11	53765476	53765597
chr11	53766533	53766654
chr11	53766879	53767000
chr11	53768525	53768646
chr11	53768683	53768804
chr11	53771243	53771364
chr11	53771419	53771540
chr11	53771848	53771969
chr11	53772306	53772427
chr11	53772432	53772553
chr11	53772724	53772845
chr11	53772922	53773043
chr11	53773554	53773675
chr11	53773688	53773809
chr11	53773818	53773939
chr11	53774300	53774421
chr11	53774426	53774547
chr11	53774833	53774954
chr11	53774971	53775092
chr11	53775297	53775418
chr11	53775496	53775617
chr11	53775703	53775824
chr11	53775829	53775950
chr11	53776943	53777064
chr11	53777069	53777190
chr11	53777421	53777542
chr11	53778194	53778315
chr11	53779110	53779231
chr11	53779335	53779456
chr11	53779461	53779582
chr11	53780265	53780386
chr11	53780394	53780515
chr11	53780544	53780665
chr11	53780890	53781011
chr11	53781598	53781719
chr11	53781832	53781953
chr11	53782083	53782204
chr11	53782280	53782401
chr11	53782405	53782526
chr11	53782531	53782652
chr11	53783474	53783595
chr11	53783612	53783733
chr11	53784243	53784364
chr11	53785754	53785875
chr11	53785880	53786001
chr11	53786110	53786231
chr11	53786583	53786704
chr11	53786734	53786855
chr11	53788043	53788164
chr11	53788191	53788312
chr11	53788519	53788640
chr11	53789109	53789230
chr11	53789526	53789647
chr11	53789652	53789773
chr11	53791167	53791288
chr11	53791315	53791436
chr11	53792652	53792773
chr11	53796249	53796370
chr11	53796494	53796615
chr11	53796630	53796751
chr11	53797239	53797360
chr11	53797462	53797583
chr11	53797686	53797807
chr11	53797893	53798014
chr11	53798015	53798136
chr11	53798330	53798451
chr11	53798467	53798588
chr11	53799690	53799811
chr11	53800196	53800317
chr11	53800330	53800451
chr11	53801575	53801696
chr11	53802014	53802135
chr11	53802188	53802309
chr11	53803276	53803397
chr11	53803402	53803523
chr11	53804691	53804812
chr11	53804817	53804938
chr11	53804970	53805091
chr11	53805777	53805898
chr11	53805903	53806024
chr11	53806318	53806439
chr11	53806444	53806565
chr11	53806578	53806699
chr11	53806706	53806827
chr11	53806832	53806953
chr11	53807624	53807745
chr11	53807746	53807867
chr11	53808451	53808572
chr11	53808894	53809015
chr11	53811598	53811719
chr11	53811724	53811845
chr11	53812844	53812965
chr11	53813050	53813171
chr11	53813183	53813304
chr11	53813781	53813902
chr11	53814517	53814638
chr11	53815972	53816093
chr11	53817282	53817403
chr11	53817472	53817593
chr11	53817801	53817922
chr11	53820057	53820178
chr11	53820213	53820334
chr11	53820629	53820750
chr11	53820755	53820876
chr11	53821360	53821481
chr11	53821568	53821689
chr11	53821803	53821924
chr11	53821931	53822052
chr11	53822361	53822482
chr11	53823018	53823139
chr11	53824465	53824586
chr11	53824628	53824749
chr11	53824795	53824916
chr11	53827429	53827550
chr11	53828122	53828243
chr11	53828813	53828934
chr11	53829328	53829449
chr11	53831402	53831523
chr11	53831528	53831649
chr11	53834192	53834313
chr11	53835572	53835693
chr11	53835882	53836003
chr11	53836544	53836665
chr11	53837079	53837200
chr11	53837623	53837744
chr11	53837827	53837948
chr11	53837953	53838074
chr11	53838278	53838399
chr11	53838405	53838526
chr11	53838528	53838649
chr11	53839516	53839637
chr11	53839642	53839763
chr11	53839853	53839974
chr11	53839979	53840100
chr11	53840171	53840292
chr11	53840297	53840418
chr11	53840496	53840617
chr11	53840622	53840743
chr11	53841060	53841181
chr11	53841600	53841721
chr11	53841948	53842069
chr11	53842305	53842426
chr11	53842436	53842557
chr11	53842651	53842772
chr11	53842841	53842962
chr11	53843412	53843533
chr11	53843583	53843704
chr11	53844705	53844826
chr11	53847086	53847207
chr11	53848066	53848187
chr11	53849037	53849158
chr11	53849181	53849302
chr11	53849655	53849776
chr11	53850868	53850989
chr11	53851765	53851886
chr11	53852485	53852606
chr11	53853874	53853995
chr11	53854000	53854121
chr11	53856459	53856580
chr11	53857291	53857412
chr11	53857698	53857819
chr11	53857899	53858020
chr11	53858259	53858380
chr11	53858391	53858512
chr11	53858528	53858649
chr11	53858872	53858993
chr11	53859112	53859233
chr11	53860778	53860899
chr11	53861422	53861543
chr11	53862759	53862880
chr11	53863123	53863244
chr11	53863314	53863435
chr11	53863446	53863567
chr11	53863572	53863693
chr11	53863708	53863829
chr11	53865796	53865917
chr11	53866000	53866121
chr11	53866219	53866340
chr11	53866364	53866485
chr11	53866758	53866879
chr11	53867294	53867415
chr11	53867435	53867556
chr11	53867962	53868083
chr11	53868141	53868262
chr11	53868386	53868507
chr11	53868685	53868806
chr11	53868834	53868955
chr11	53869929	53870050
chr11	53870131	53870252
chr11	53870257	53870378
chr11	53871222	53871343
chr11	53871423	53871544
chr11	53871681	53871802
chr11	53872632	53872753
chr11	53872758	53872879
chr11	53873553	53873674
chr11	53873734	53873855
chr11	53873976	53874097
chr11	53874098	53874219
chr11	53874270	53874391
chr11	53874421	53874542
chr11	53874631	53874752
chr11	53874835	53874956
chr11	53875852	53875973
chr11	53876065	53876186
chr11	53876638	53876759
chr11	53880618	53880739
chr11	53881143	53881264
chr11	53882641	53882762
chr11	53883082	53883203
chr11	53883208	53883329
chr11	53883482	53883603
chr11	53883614	53883735
chr11	53883850	53883971
chr11	53884033	53884154
chr11	53884584	53884705
chr11	53884920	53885041
chr11	53885069	53885190
chr11	53885635	53885756
chr11	53885761	53885882
chr11	53886849	53886970
chr11	53887300	53887421
chr11	53887425	53887546
chr11	53887586	53887707
chr11	53887872	53887993
chr11	53888639	53888760
chr11	53888994	53889115
chr11	53889124	53889245
chr11	53889416	53889537
chr11	53890061	53890182
chr11	53890232	53890353
chr11	53890383	53890504
chr11	53890607	53890728
chr11	53893563	53893684
chr11	53894483	53894604
chr11	53894673	53894794
chr11	53896519	53896640
chr11	53897064	53897185
chr11	53900185	53900306
chr11	53900338	53900459
chr11	53900502	53900623
chr11	53902124	53902245
chr11	53902250	53902371
chr11	53902723	53902844
chr11	53902849	53902970
chr11	53903072	53903193
chr11	53903314	53903435
chr11	53903513	53903634
chr11	53905235	53905356
chr11	53907238	53907359
chr11	53908730	53908851
chr11	53910450	53910571
chr11	53910576	53910697
chr11	53910719	53910840
chr11	53911039	53911160
chr11	53911187	53911308
chr11	53912692	53912813
chr11	53913156	53913277
chr11	53915660	53915781
chr11	53916744	53916865
chr11	53916870	53916991
chr11	53918652	53918773
chr11	53919244	53919365
chr11	53921197	53921318
chr11	53922238	53922359
chr11	53922746	53922867
chr11	53922928	53923049
chr11	53923381	53923502
chr11	53923580	53923701
chr11	53928976	53929097
chr11	53929990	53930111
chr11	53931539	53931660
chr11	53931704	53931825
chr11	53932462	53932583
chr11	53932588	53932709
chr11	53934681	53934802
chr11	53934811	53934932
chr11	53935171	53935292
chr11	53936020	53936141
chr11	53936146	53936267
chr11	53943904	53944025
chr11	53944032	53944153
chr11	53945672	53945793
chr11	53945891	53946012
chr11	53947590	53947711
chr11	53947836	53947957
chr11	53948014	53948135
chr11	53948150	53948271
chr11	53949252	53949373
chr11	53949987	53950108
chr11	53950663	53950784
chr11	53950879	53951000
chr11	53953440	53953561
chr11	53953645	53953766
chr11	53953864	53953985
chr11	53954155	53954276
chr11	53954311	53954432
chr11	53955625	53955746
chr11	53955856	53955977
chr11	53956040	53956161
chr11	53956552	53956673
chr11	53956737	53956858
chr11	53957069	53957190
chr11	53957859	53957980
chr11	53958040	53958161
chr11	53958282	53958403
chr11	53958404	53958525
chr11	53958602	53958723
chr11	53958743	53958864
chr11	53958922	53959043
chr11	53959115	53959236
chr11	53963902	53964023
chr11	53964119	53964240
chr11	53964758	53964879
chr11	53967085	53967206
chr11	53967324	53967445
chr11	53967450	53967571
chr11	53968563	53968684
chr11	53969321	53969442
chr11	53969531	53969652
chr11	53969658	53969779
chr11	53969846	53969967
chr11	53970276	53970397
chr11	53971793	53971914
chr11	53971997	53972118
chr11	53978710	53978831
chr11	53978892	53979013
chr11	53979600	53979721
chr11	53979738	53979859
chr11	53979986	53980107
chr11	53980239	53980360
chr11	53981898	53982019
chr11	53982759	53982880
chr11	53982885	53983006
chr11	53983302	53983423
chr11	53983542	53983663
chr11	53983718	53983839
chr11	53985605	53985726
chr11	53986812	53986933
chr11	53987062	53987183
chr11	53987494	53987615
chr11	53988433	53988554
chr11	53988792	53988913
chr11	53988960	53989081
chr11	53990459	53990580
chr11	53990643	53990764
chr11	53991060	53991181
chr11	53991186	53991307
chr11	53991669	53991790
chr11	53991859	53991980
chr11	53992904	53993025
chr11	53993335	53993456
chr11	53993461	53993582
chr11	53993583	53993704
chr11	53993706	53993827
chr11	53994608	53994729
chr11	53994891	53995012
chr11	53995722	53995843
chr11	53995904	53996025
chr11	53996030	53996151
chr11	53997413	53997534
chr11	53997673	53997794
chr11	53998036	53998157
chr11	53998162	53998283
chr11	53998625	53998746
chr11	53998862	53998983
chr11	54000332	54000453
chr11	54000458	54000579
chr11	54000600	54000721
chr11	54000854	54000975
chr11	54002241	54002362
chr11	54002409	54002530
chr11	54002641	54002762
chr11	54002859	54002980
chr11	54003024	54003145
chr11	54003947	54004068
chr11	54004159	54004280
chr11	54004439	54004560
chr11	54004591	54004712
chr11	54005299	54005420
chr11	54005484	54005605
chr11	54005675	54005796
chr11	54006929	54007050
chr11	54007083	54007204
chr11	54007576	54007697
chr11	54007702	54007823
chr11	54008452	54008573
chr11	54008684	54008805
chr11	54008966	54009087
chr11	54009610	54009731
chr11	54010618	54010739
chr11	54010905	54011026
chr11	54011559	54011680
chr11	54011685	54011806
chr11	54012075	54012196
chr11	54012328	54012449
chr11	54014014	54014135
chr11	54015065	54015186
chr11	54020963	54021084
chr11	54021207	54021328
chr11	54021383	54021504
chr11	54021840	54021961
chr11	54022004	54022125
chr11	54022283	54022404
chr11	54022557	54022678
chr11	54025142	54025263
chr11	54025693	54025814
chr11	54025822	54025943
chr11	54025944	54026065
chr11	54026348	54026469
chr11	54026600	54026721
chr11	54026872	54026993
chr11	54027016	54027137
chr11	54027541	54027662
chr11	54027776	54027897
chr11	54027962	54028083
chr11	54028084	54028205
chr11	54028227	54028348
chr11	54028442	54028563
chr11	54028567	54028688
chr11	54028693	54028814
chr11	54028973	54029094
chr11	54029099	54029220
chr11	54029479	54029600
chr11	54030128	54030249
chr11	54030372	54030493
chr11	54032639	54032760
chr11	54033185	54033306
chr11	54033311	54033432
chr11	54040999	54041120
chr11	54042058	54042179
chr11	54042501	54042622
chr11	54042627	54042748
chr11	54044769	54044890
chr11	54049885	54050006
chr11	54050012	54050133
chr11	54050628	54050749
chr11	54050843	54050964
chr11	54050987	54051108
chr11	54052389	54052510
chr11	54052515	54052636
chr11	54053299	54053420
chr11	54053429	54053550
chr11	54054290	54054411
chr11	54054478	54054599
chr11	54054659	54054780
chr11	54054869	54054990
chr11	54055236	54055357
chr11	54055402	54055523
chr11	54055524	54055645
chr11	54055673	54055794
chr11	54055928	54056049
chr11	54056054	54056175
chr11	54056251	54056372
chr11	54056373	54056494
chr11	54056980	54057101
chr11	54057803	54057924
chr11	54057929	54058050
chr11	54058136	54058257
chr11	54058889	54059010
chr11	54059016	54059137
chr11	54059138	54059259
chr11	54059545	54059666
chr11	54059693	54059814
chr11	54059836	54059957
chr11	54059968	54060089
chr11	54061317	54061438
chr11	54061510	54061631
chr11	54061973	54062094
chr11	54062099	54062220
chr11	54062495	54062616
chr11	54062621	54062742
chr11	54062743	54062864
chr11	54063184	54063305
chr11	54063419	54063540
chr11	54063604	54063725
chr11	54063736	54063857
chr11	54064046	54064167
chr11	54064231	54064352
chr11	54064358	54064479
chr11	54064676	54064797
chr11	54064863	54064984
chr11	54065563	54065684
chr11	54065726	54065847
chr11	54067048	54067169
chr11	54067174	54067295
chr11	54067575	54067696
chr11	54067701	54067822
chr11	54068074	54068195
chr11	54068210	54068331
chr11	54068372	54068493
chr11	54068498	54068619
chr11	54068638	54068759
chr11	54068764	54068885
chr11	54069089	54069210
chr11	54069375	54069496
chr11	54069585	54069706
chr11	54069864	54069985
chr11	54070005	54070126
chr11	54070243	54070364
chr11	54070422	54070543
chr11	54070548	54070669
chr11	54072223	54072344
chr11	54072463	54072584
chr11	54072589	54072710
chr11	54072824	54072945
chr11	54072950	54073071
chr11	54074220	54074341
chr11	54074368	54074489
chr11	54075013	54075134
chr11	54075362	54075483
chr11	54075504	54075625
chr11	54075630	54075751
chr11	54080031	54080152
chr11	54081736	54081857
chr11	54082810	54082931
chr11	54082932	54083053
chr11	54083636	54083757
chr11	54084041	54084162
chr11	54086971	54087092
chr11	54087161	54087282
chr11	54087937	54088058
chr11	54088063	54088184
chr11	54089027	54089148
chr11	54089396	54089517
chr11	54090717	54090838
chr11	54090921	54091042
chr11	54091062	54091183
chr11	54091235	54091356
chr11	54091713	54091834
chr11	54091884	54092005
chr11	54092801	54092922
chr11	54093021	54093142
chr11	54093147	54093268
chr11	54099795	54099916
chr11	54100055	54100176
chr11	54100286	54100407
chr11	54100412	54100533
chr11	54100580	54100701
chr11	54100706	54100827
chr11	54101164	54101285
chr11	54101351	54101472
chr11	54101784	54101905
chr11	54101910	54102031
chr11	54102049	54102170
chr11	54102233	54102354
chr11	54102600	54102721
chr11	54102846	54102967
chr11	54103024	54103145
chr11	54103148	54103269
chr11	54103303	54103424
chr11	54103532	54103653
chr11	54103658	54103779
chr11	54103784	54103905
chr11	54103999	54104120
chr11	54106458	54106579
chr11	54106688	54106809
chr11	54107530	54107651
chr11	54107749	54107870
chr11	54107923	54108044
chr11	54108232	54108353
chr11	54108631	54108752
chr11	54108760	54108881
chr11	54109570	54109691
chr11	54109696	54109817
chr11	54110361	54110482
chr11	54110487	54110608
chr11	54110822	54110943
chr11	54111004	54111125
chr11	54111332	54111453
chr11	54111469	54111590
chr11	54113149	54113270
chr11	54113279	54113400
chr11	54114118	54114239
chr11	54114244	54114365
chr11	54114366	54114487
chr11	54114581	54114702
chr11	54114788	54114909
chr11	54114910	54115031
chr11	54115036	54115157
chr11	54115177	54115298
chr11	54115434	54115555
chr11	54116403	54116524
chr11	54116618	54116739
chr11	54116767	54116888
chr11	54117344	54117465
chr11	54117611	54117732
chr11	54117804	54117925
chr11	54118217	54118338
chr11	54118358	54118479
chr11	54118703	54118824
chr11	54118960	54119081
chr11	54119108	54119229
chr11	54119240	54119361
chr11	54119366	54119487
chr11	54119763	54119884
chr11	54119889	54120010
chr11	54120099	54120220
chr11	54120225	54120346
chr11	54121917	54122038
chr11	54122725	54122846
chr11	54122982	54123103
chr11	54123407	54123528
chr11	54123535	54123656
chr11	54125015	54125136
chr11	54125704	54125825
chr11	54125830	54125951
chr11	54126393	54126514
chr11	54126519	54126640
chr11	54127127	54127248
chr11	54127283	54127404
chr11	54133466	54133587
chr11	54134512	54134633
chr11	54139527	54139648
chr11	54139669	54139790
chr11	54140037	54140158
chr11	54140795	54140916
chr11	54140942	54141063
chr11	54141822	54141943
chr11	54142671	54142792
chr11	54142798	54142919
chr11	54144615	54144736
chr11	54144762	54144883
chr11	54144884	54145005
chr11	54145007	54145128
chr11	54145757	54145878
chr11	54146136	54146257
chr11	54146438	54146559
chr11	54146937	54147058
chr11	54147158	54147279
chr11	54147284	54147405
chr11	54148151	54148272
chr11	54148282	54148403
chr11	54150629	54150750
chr11	54151290	54151411
chr11	54152334	54152455
chr11	54152834	54152955
chr11	54152978	54153099
chr11	54154382	54154503
chr11	54154511	54154632
chr11	54154911	54155032
chr11	54155037	54155158
chr11	54155287	54155408
chr11	54155409	54155530
chr11	54155806	54155927
chr11	54156746	54156867
chr11	54157101	54157222
chr11	54158783	54158904
chr11	54159555	54159676
chr11	54159777	54159898
chr11	54160671	54160792
chr11	54162917	54163038
chr11	54163332	54163453
chr11	54163831	54163952
chr11	54164615	54164736
chr11	54164741	54164862
chr11	54166311	54166432
chr11	54167149	54167270
chr11	54167546	54167667
chr11	54171503	54171624
chr11	54171757	54171878
chr11	54173140	54173261
chr11	54174449	54174570
chr11	54176199	54176320
chr11	54178633	54178754
chr11	54178892	54179013
chr11	54179043	54179164
chr11	54180421	54180542
chr11	54181548	54181669
chr11	54181762	54181883
chr11	54182125	54182246
chr11	54182253	54182374
chr11	54182463	54182584
chr11	54183830	54183951
chr11	54184846	54184967
chr11	54184978	54185099
chr11	54185403	54185524
chr11	54185922	54186043
chr11	54189836	54189957
chr11	54190275	54190396
chr11	54190720	54190841
chr11	54190849	54190970
chr11	54191109	54191230
chr11	54196128	54196249
chr11	54196257	54196378
chr11	54196401	54196522
chr11	54198096	54198217
chr11	54199393	54199514
chr11	54199559	54199680
chr11	54202000	54202121
chr11	54202905	54203026
chr11	54205222	54205343
chr11	54205731	54205852
chr11	54206583	54206704
chr11	54206742	54206863
chr11	54206981	54207102
chr11	54207130	54207251
chr11	54208737	54208858
chr11	54208879	54209000
chr11	54210438	54210559
chr11	54210589	54210710
chr11	54210795	54210916
chr11	54212242	54212363
chr11	54212414	54212535
chr11	54212932	54213053
chr11	54213103	54213224
chr11	54213285	54213406
chr11	54213475	54213596
chr11	54214897	54215018
chr11	54215023	54215144
chr11	54215145	54215266
chr11	54215280	54215401
chr11	54215406	54215527
chr11	54216862	54216983
chr11	54216988	54217109
chr11	54217110	54217231
chr11	54217670	54217791
chr11	54217922	54218043
chr11	54220045	54220166
chr11	54220356	54220477
chr11	54220482	54220603
chr11	54220928	54221049
chr11	54222042	54222163
chr11	54222169	54222290
chr11	54222442	54222563
chr11	54222571	54222692
chr11	54222926	54223047
chr11	54223058	54223179
chr11	54223517	54223638
chr11	54223703	54223824
chr11	54223832	54223953
chr11	54223970	54224091
chr11	54224099	54224220
chr11	54224932	54225053
chr11	54225058	54225179
chr11	54225266	54225387
chr11	54225586	54225707
chr11	54226387	54226508
chr11	54227466	54227587
chr11	54227633	54227754
chr11	54227900	54228021
chr11	54228022	54228143
chr11	54230919	54231040
chr11	54231045	54231166
chr11	54231236	54231357
chr11	54231770	54231891
chr11	54231965	54232086
chr11	54232155	54232276
chr11	54232369	54232490
chr11	54232551	54232672
chr11	54232819	54232940
chr11	54232986	54233107
chr11	54233193	54233314
chr11	54233340	54233461
chr11	54233579	54233700
chr11	54233716	54233837
chr11	54236232	54236353
chr11	54236592	54236713
chr11	54236718	54236839
chr11	54237069	54237190
chr11	54237195	54237316
chr11	54237876	54237997
chr11	54238002	54238123
chr11	54239447	54239568
chr11	54239958	54240079
chr11	54240134	54240255
chr11	54240465	54240586
chr11	54240866	54240987
chr11	54243556	54243677
chr11	54243682	54243803
chr11	54243820	54243941
chr11	54243983	54244104
chr11	54245471	54245592
chr11	54245664	54245785
chr11	54245829	54245950
chr11	54246338	54246459
