## Supplemental Tables for "Remodeling of *Il4-Il13-Il5* locus underlies selective gene expression": Table 5.xlsx

### Sheet: gRNAs
	5' end	3' end
KHS-I	TAAGGTATCGCTCTGTGTGT	GTCGGTCGCATGACTGCCTC
KHS-II	AACTCCCATTCCGCCTATGG	CGAAGTGAAGGTGACCTGAT
5HS-I(a+b+c+d)	GGTGAGTTAGTTAACTTGTC	CACGACCTCTGGGGCAAGCC
5HS-Ie	ACGACTGGAACCCGGTGCAG	TCAAGAGGTGACAGCATCTT
5HS-II	ATTTATTAAGCCTGGGAAGT	TATCTACGAAGGATCCACCC
5HS-III(a+b+c)	ACCGAACCAGCAATTCCAGG	ATGGCTCTTGGAAACACGTA

### Sheet: genotyping primers
	Fw (5' -> 3')	Rv (5' -> 3')
KHS-I	AAGCACTCACGTGCCGTATC	TCGCAAGTCTTTGGGAGCTA
KHS-II	CTAATGGCAGAGACCGTTGC	GGACCGCTCCAATGGCATAA
5HS-I(a+b+c+d)	CTCTTGGCTAGTCTTCGTTCTGT	TGCAGAGGCCGTTAGCATTTA
5HS-Ie	AGGGACTGAATTGTTCTGATTGA	ATAGTTAACATCTTGACCCCCACC
5HS-II	GCTGCCAATTTCAGGCTAGAG	CAGGTCAGATCCACGATGGC
5HS-III(a+b+c)	TGGGCCATACACTCCCAAAC	TATCCGCCTTGGTTGCACAT
